# Single-nucleus transcriptomics reveals cell type-specific and time-dependent effects of psilocybin and ketamine on gene expression

**DOI:** 10.1101/2025.01.04.631335

**Authors:** Clara Liao, Ethan O’Farrell, Amanda M. Weiner, Yaman Qalieh, Neil K. Savalia, Matthew J. Girgenti, Kenneth Y. Kwan, Alex C. Kwan

## Abstract

There is growing interest to investigate classic psychedelics and ketamine as therapeutics for mental illnesses. Previous studies have demonstrated that one dose of psilocybin or ketamine leads to persisting neural and behavioral changes. The durability of these effects suggests that there are likely alterations in gene expression at the transcriptional level. In this study, we performed single-nucleus RNA sequencing of the dorsal medial frontal cortex of male and female mice. Samples were collected at 1, 2, 4, 24, or 72 hours after psilocybin or ketamine administration and from control animals. At baseline, major subtypes of excitatory and GABAergic neurons selectively express particular serotonin receptor transcripts. The psilocybin-evoked differentially expressed genes in excitatory neurons are involved in synaptic plasticity, distinct from genes enriched in GABAergic neurons, which contribute to mitochondrial function and cellular metabolism, and non-neuronal glial cells. The effect of psilocybin on gene expression is time-dependent, including an early phase at 1 hour followed by a late phase at 72 hours of transcriptional response after administration, and differs from the changes following ketamine administration, which peaks at 2 – 4 hours. Collectively, the results provide a resource for understanding the cell type-specific and time-dependent changes in gene expression induced by psilocybin and ketamine in the mouse medial frontal cortex, which may underpin the drug’s long-term effects on neural circuits and behavior.
