## Supplementary Table 1 for "Single-nucleus transcriptomics reveals cell type-specific and time-dependent effects of psilocybin and ketamine on gene expression"

### Sheet: Batch number
	Sample ID	Drug	Time	Sex	Tissue collection date	Sequencer ID	Batch ID	Notes
	39	Ket	24h	M	2021-07-28	4797-CL-1	4797	This sample was excluded due to error in requested sequencing depth
	40	Ket	72h	M	2021-07-29	4797-CL-2	4797	This sample was excluded due to error in requested sequencing depth
	41	Psi	1h	M	2021-07-28	4806-CL-1	4806	This sample was excluded due to error in requested sequencing depth
	42	Psi	2h	M	2021-07-28	4806-CL-2	4806	This sample was excluded due to error in requested sequencing depth
	291	None	0h	M	2022-03-30	5889-CL-1	5889
	303	Psi	1h	F	2022-03-30	5889-CL-2	5889
	292	Psi	4h	M	2022-03-30	5896-CL-1	5896
	302	Psi	2h	F	2022-03-30	5896-CL-2	5896
	290	None	0h	M	2022-03-30	5905-CL-1	5905	This sample was excluded due to low cell number
	296	Ket	4h	M	2022-03-30	5905-CL-2	5905
	297	Ket	2h	M	2022-03-30	5905-CL-3	5905
	299	Ket	1h	M	2022-03-30	5905-CL-4	5905	This sample was excluded due to low cell number, and high fraction of reads mapping antisense to genes
	305	Ket	2h	F	2022-03-31	5922-CL-1	5922
	307	Ket	4h	F	2022-03-31	5922-CL-2	5922
	306	Psi	4h	F	2022-03-31	5922-CL-3	5922
	301	Psi	24h	F	2022-03-31	5928-CL-1	5928	This sample was excluded due to irrecoverable batch effects
	309	Ket	24h	F	2022-04-01	5928-CL-2	5928
	347	None	0h	F	2022-04-05	6128-CL-1	6128
	352	Psi	1h	F	2022-04-06	6128-CL-2	6128
	339	Psi	2h	M	2022-04-06	6135-CL-1	6135
	349	Psi	2h	F	2022-04-06	6135-CL-2	6135
	354	Ket	1h	F	2022-04-06	6141-CL-1	6141
	353	Ket	2h	F	2022-04-06	6141-CL-2	6141
	338	Ket	2h	M	2022-04-06	6141-CL-3	6141
	344	Psi	4h	F	2022-04-06	6141-CL-4	6141
	343	Psi	24h	M	2022-04-07	6145-CL-1	6145
	350	Ket	4h	F	2022-04-06	6145-CL-2	6145
	342	Psi	4h	M	2022-04-06	6145-CL-3	6145
	337	Ket	4h	M	2022-04-06	6145-CL-4	6145
	341	Psi	1h	M	2022-04-07	6148-CL-1	6148
	345	Psi	24h	F	2022-04-07	6148-CL-2	6148
	373	Psi	72h	M	2022-04-22	6148-CL-3	6148
	375	Psi	72h	M	2022-04-22	6148-CL-4	6148
	346	None	0h	F	2022-04-05	6155-CL-1	6155
	378	Psi	72h	F	2022-04-22	6155-CL-2	6155
	371	Psi	24h	M	2022-04-27	6155-CL-3	6155
	392	Psi	72h	F	2022-04-27	6155-CL-4	6155
	408	Ket	1h	F	2022-04-27	6163-CL-1	6163
	391	Ket	72h	F	2022-04-27	6163-CL-2	6163
	335	Ket	24h	M	2022-04-07	6163-CL-3	6163
	334	Ket	72h	M	2022-04-19	6163-CL-4	6163
	465	None	0h	F	2022-06-29	6881-CL-1	6881
	467	None	0h	F	2022-06-29	6881-CL-2	6881
	469	None	0h	M	2022-06-29	6887-CL-1	6887
	441	Ket	72h	F	2022-05-24	6887-CL-2	6887
	443	Ket	24h	F	2022-05-24	6887-CL-3	6887
	445	Ket	1h	M	2022-05-24	6887-CL-4	6887
	466	None	0h	F	2022-06-29	6889-CL-1	6889
	470	None	0h	F	2022-06-29	6889-CL-2	6889
					Number of unique dates		Number of unique batches
					13		17
