## Supplementary Table 2 for "Single-nucleus transcriptomics reveals cell type-specific and time-dependent effects of psilocybin and ketamine on gene expression"

### Sheet: Animal number
		Psilocybin						Ketamine						Control		All
	Planned and collected	1h	2h	4h	24h	72h		1h	2h	4h	24h	72h
	Male	2	2	2	2	2		2	2	2	2	2		3
	Female	2	2	2	2	2		2	2	2	2	2		6
						Total						Total		Total		Total
						20						20		9		49
	Included in final analysis
	Male	1	1	2	2	2		1	2	2	1	1		3
	Female	2	2	2	1	2		2	2	2	2	2		5
						Total						Total		Total		Total
						17						17		8		42

### Sheet: Cell number
		Psilocybin						Ketamine						Control		All
		1h	2h	4h	24h	72h		1h	2h	4h	24h	72h
	004 L6 IT CTX Glut	1761	1011	1477	1508	2138		1182	1928	1740	1270	1305		3265
	005 L5 IT CTX Glut	1716	1236	1598	1510	2101		1674	2010	1873	1361	1577		3661
	006 L4/5 IT CTX Glut	3930	2735	3747	3643	4824		3775	3931	4212	3871	3363		9335
	007 L2/3 IT CTX Glut	4162	2286	3235	3043	4174		2856	3577	3634	2928	2264		7330
	022 L5 ET CTX Glut	1168	962	1359	1024	1428		919	1495	1382	1053	952		2517
	029 L6b CTX Glut	255	261	300	335	465		230	487	405	321	236		741
	030 L6 CT CTX Glut	2812	2374	3076	3258	4447		2626	3981	3312	2631	2671		7107
	032 L5 NP CTX Glut	819	678	925	826	1144		668	976	1005	745	793		1934
	046 Vip Gaba	563	474	692	540	687		520	602	677	507	489		1183
	049 Lamp5 Gaba	463	426	576	432	625		407	508	520	466	419		1058
	052 Pvalb Gaba	1098	946	1194	1107	1490		1012	1289	1265	976	941		2453
	053 Sst Gaba	858	742	1039	834	1099		753	1011	986	761	763		1738
	319 Astro-TE NN	1917	992	2518	1412	1813		999	1292	1957	1276	1252		3294
	326 OPC NN	1070	745	1379	1016	1248		753	1043	1286	868	855		2284
	327 Oligo NN	1500	2439	2625	2863	3786		2658	2396	3135	2133	3577		7551
	334 Microglia NN	293	1370	1846	1752	1458		1237	952	1276	770	1787		3805
						Subtotal						Subtotal		Subtotal		Subtotal
						129678						123593		59256		312527
	047 Sncg Gaba	148	120	158	101	141		116	185	173	141	105		280
	333 Endo NN	9	21	71	33	35		27	16	26	19	45		72
	Other	410	508	835	460	836		539	563	690	414	637		1771
						Total						Total		Total		Total
						133564						127289		61379		322232
