## Supplementary Table 3 for "Single-nucleus transcriptomics reveals cell type-specific and time-dependent effects of psilocybin and ketamine on gene expression"

### Sheet: DEGs
		Psilocybin						Ketamine
Total		1h	2h	4h	24h	72h		1h	2h	4h	24h	72h
	004 L6 IT CTX Glut	1471	56	49	1	925		43	235	255	0	26
	005 L5 IT CTX Glut	1813	65	115	3	1043		52	331	363	0	63
	006 L4/5 IT CTX Glut	2371	116	170	2	1385		61	401	465	0	26
	007 L2/3 IT CTX Glut	2492	91	124	6	1269		63	488	449	0	77
	022 L5 ET CTX Glut	1329	86	88	5	619		24	259	273	2	9
	029 L6b CTX Glut	171	13	2	0	104		0	28	20	0	4
	030 L6 CT CTX Glut	2083	68	245	6	1172		13	351	477	1	27
	032 L5 NP CTX Glut	449	2	3	0	205		0	2	14	0	0
	046 Vip Gaba	154	18	0	1	74		1	11	5	0	1
	049 Lamp5 Gaba	80	4	9	0	52		0	13	5	0	1
	052 Pvalb Gaba	933	1	3	0	564		2	4	54	0	0
	053 Sst Gaba	662	2	5	3	350		0	5	16	0	6
	319 Astro-TE NN	776	71	15	3	85		50	58	21	0	0
	326 OPC NN	202	13	0	0	51		7	3	1	0	0
	327 Oligo NN	789	15	4	3	68		45	6	12	0	0
	334 Microglia NN	64	10	0	0	3		6	0	3	0	0
Upregulated		1h	2h	4h	24h	72h		1h	2h	4h	24h	72h
	004 L6 IT CTX Glut	850	34	17	1	395		26	135	174	0	12
	005 L5 IT CTX Glut	1111	44	25	2	464		30	174	218	0	33
	006 L4/5 IT CTX Glut	1399	87	59	1	624		28	229	293	0	11
	007 L2/3 IT CTX Glut	1468	59	44	4	583		31	290	309	0	36
	022 L5 ET CTX Glut	819	62	25	1	232		17	145	177	0	4
	029 L6b CTX Glut	117	8	2	0	41		0	16	17	0	3
	030 L6 CT CTX Glut	1182	34	83	2	524		3	149	241	0	14
	032 L5 NP CTX Glut	302	2	1	0	80		0	2	11	0	0
	046 Vip Gaba	111	12	0	1	31		1	11	5	0	1
	049 Lamp5 Gaba	58	4	9	0	25		0	12	5	0	1
	052 Pvalb Gaba	609	1	1	0	226		2	3	54	0	0
	053 Sst Gaba	420	1	4	3	123		0	3	15	0	2
	319 Astro-TE NN	482	64	12	3	47		47	54	21	0	0
	326 OPC NN	139	9	0	0	21		6	3	1	0	0
	327 Oligo NN	416	15	4	3	30		37	4	11	0	0
	334 Microglia NN	41	3	0	0	3		6	0	3	0	0
Downregulated		1h	2h	4h	24h	72h		1h	2h	4h	24h	72h
	004 L6 IT CTX Glut	621	22	32	0	530		17	100	81	0	14
	005 L5 IT CTX Glut	702	21	90	1	579		22	157	145	0	30
	006 L4/5 IT CTX Glut	972	29	111	1	761		33	172	172	0	15
	007 L2/3 IT CTX Glut	1024	32	80	2	686		32	198	140	0	41
	022 L5 ET CTX Glut	510	24	63	4	387		7	114	96	2	5
	029 L6b CTX Glut	54	5	0	0	63		0	12	3	0	1
	030 L6 CT CTX Glut	901	34	162	4	648		10	202	236	1	13
	032 L5 NP CTX Glut	147	0	2	0	125		0	0	3	0	0
	046 Vip Gaba	43	6	0	0	43		0	0	0	0	0
	049 Lamp5 Gaba	22	0	0	0	27		0	1	0	0	0
	052 Pvalb Gaba	324	0	2	0	338		0	1	0	0	0
	053 Sst Gaba	242	1	1	0	227		0	2	1	0	4
	319 Astro-TE NN	294	7	3	0	38		3	4	0	0	0
	326 OPC NN	63	4	0	0	30		1	0	0	0	0
	327 Oligo NN	373	0	0	0	38		8	2	1	0	0
	334 Microglia NN	23	7	0	0	0		0	0	0	0	0
